# Bruce suppresses autophagy-regulated caspase activity and wing tissue growth in *Drosophila*

**DOI:** 10.1101/2025.08.24.672027

**Authors:** Natsuki Shinoda, Yutaro Hama, Nozomi Hanawa, Masayuki Miura

## Abstract

Caspases are cysteine-aspartic proteases that mediate both lethal and non-lethal cellular outcomes, including the promotion of tissue growth. However, the mechanisms underlying the differential regulation of these activities remain unclear. We have previously shown that among the two *Drosophila* executioner caspases, Dcp-1 and Drice, Dcp-1 promotes tissue growth in a non-lethal manner, independent of canonical apoptotic signaling. Herein, we demonstrated that overexpressed Dcp-1, but not Drice, was activated without canonical apoptosome components. TurboID-based proximity labeling revealed distinct proximal proteomes, among which Sirtuin 1, an Atg8a deacetylase, which promotes autophagy, was specifically required for Dcp-1 activation. Autophagy-related genes, including Bcl-2 family members *Debcl* and *Buffy*, are required for Dcp-1 activation. Structure-based prediction using AlphaFold3 further identified Bruce, an autophagy-regulated inhibitor of apoptosis, as a Dcp-1-specific regulator acting outside the apoptosome-mediated pathway. Physiologically, Bruce suppresses wing tissue growth. These findings indicate that non-lethal Dcp-1 activity is governed by the autophagy-Bruce axis, enabling distinct non-lethal functions independent of cell death.
