## Supplementary material for "Bruce suppresses autophagy-regulated caspase activity and wing tissue growth in *Drosophila*": Table S1

### Sheet: S1. Dcp-1 proximal proteins
Accession	Gene Description	Abundance Ratio Dcp-1-V5-TbID/Drice-V5-TbID	Abundance Ratio Dcp-1-V5-TbID/Control	# PSMs
Q9VIP0	Protein nessun dorma OS=Drosophila melanogaster GN=nesd PE=1 SV=1	100	100	1
B7YZZ9	DNA-(apurinic or apyrimidinic site) lyase OS=Drosophila melanogaster GN=Rrp1 PE=1 SV=1	100	100	1
P35128	Ubiquitin-conjugating enzyme E2 N OS=Drosophila melanogaster GN=ben PE=2 SV=1	100	0.891	1
Q9W5Q1	RE68879p OS=Drosophila melanogaster GN=CG17168 PE=2 SV=1	100	0.874	2
A0A0B4K6D2	Uncharacterized protein, isoform B OS=Drosophila melanogaster GN=CG16817 PE=1 SV=1	9.09091	23.589	10
Q7K3J0	CG8258 OS=Drosophila melanogaster GN=CCT8 PE=1 SV=1	8.69565	100	745
Q9VVA6	Nuclear migration protein NudC OS=Drosophila melanogaster GN=nudC PE=1 SV=2	3.37838	48.169	90
O02002	Caspase-1 OS=Drosophila melanogaster GN=Dcp-1 PE=1 SV=1	2.77778	6.089	179
X2J5E8	Peptidylprolyl isomerase OS=Drosophila melanogaster GN=FKBP59 PE=4 SV=1	2.71003	100	37
Q9W392	CG7033 OS=Drosophila melanogaster GN=CCT2 PE=1 SV=2	2.5974	24.351	247
Q9VT59	AT16804p OS=Drosophila melanogaster GN=Dmel\CG10809 PE=2 SV=1	2.5	0.921	2
P54385	Glutamate dehydrogenase, mitochondrial OS=Drosophila melanogaster GN=Gdh PE=1 SV=2	2.42718	0.298	1
P02299	Histone H3 OS=Drosophila melanogaster GN=His3 PE=1 SV=4	2.38663	0.36	98
Q9VHT3	CG9617 protein OS=Drosophila melanogaster GN=Sgt1 PE=1 SV=1	2.32019	100	2
Q9VFV9	DnaJ-like-2, isoform A OS=Drosophila melanogaster GN=Droj2 PE=1 SV=1	2.00803	6.252	14
Q9VK34	NAD-dependent histone deacetylase Sir2 OS=Drosophila melanogaster GN=Sir2 PE=1 SV=1	2	100	5

### Sheet: S1. Drice proximal proteins
Accession	Gene Description	Abundance Ratio Drice-V5-TbID/Dcp-1-V5-TbID	Abundance Ratio Drice-V5-TbID/Control	# PSMs
M9MRD1	Muscle-specific protein 300 kDa, isoform D OS=Drosophila melanogaster GN=Msp300 PE=1 SV=1	100	100	116
M9NFC0	Wings up A, isoform I OS=Drosophila melanogaster GN=wupA PE=1 SV=1	100	100	19
Q7JRJ9	Inner centromere protein, isoform A OS=Drosophila melanogaster GN=Incenp PE=1 SV=1	100	100	4
Q9VWH7	6-phosphofructo 2-kinase/fructose 2,6-bisphosphatase long form OS=Drosophila melanogaster GN=Pfrx PE=1 SV=2	100	100	3
X2JGK1	Uncharacterized protein, isoform K OS=Drosophila melanogaster GN=Dmel\CG42671 PE=4 SV=1	100	100	3
Q9W425	Rabconnectin-3A OS=Drosophila melanogaster GN=Rbcn-3A PE=1 SV=3	100	100	2
Q9VMY8	Auxilin, isoform A OS=Drosophila melanogaster GN=aux PE=1 SV=1	100	100	2
Q9W1I8	LD03592p OS=Drosophila melanogaster GN=Snap29 PE=1 SV=1	100	100	2
Q7K4B4	Augmin complex subunit dgt5 OS=Drosophila melanogaster GN=dgt5 PE=1 SV=1	100	100	2
Q9VVC8	CG6664, isoform A OS=Drosophila melanogaster GN=Dmel\CG6664 PE=1 SV=1	100	100	2
X2JFL7	Uncharacterized protein, isoform I OS=Drosophila melanogaster GN=CG42684 PE=1 SV=1	100	100	2
B7YZW3	Uncharacterized protein, isoform E OS=Drosophila melanogaster GN=CG42389 PE=1 SV=1	100	100	2
Q9W1K4	Egalitarian, isoform B OS=Drosophila melanogaster GN=egl PE=1 SV=4	100	100	2
M9PEK6	Mushroom body defect, isoform L OS=Drosophila melanogaster GN=mud PE=1 SV=1	100	100	2
Q7KUD4	Calcium-independent phospholipase A2 VIA, isoform B OS=Drosophila melanogaster GN=iPLA2-VIA PE=1 SV=1	100	100	1
P39205	Molybdenum cofactor synthesis protein cinnamon OS=Drosophila melanogaster GN=cin PE=1 SV=3	100	100	1
Q95RG8	G protein-coupled receptor kinase interacting ArfGAP OS=Drosophila melanogaster GN=Git PE=1 SV=1	100	100	1
Q7YU03	CG3632, isoform E OS=Drosophila melanogaster GN=CG3632 PE=1 SV=1	100	100	1
Q9VUZ0	Translocon-associated protein subunit beta OS=Drosophila melanogaster GN=SsRbeta PE=1 SV=2	100	100	1
Q9VDM6	Eukaryotic translation initiation factor 3 subunit G-B OS=Drosophila melanogaster GN=eIF3gb PE=3 SV=1	100	100	1
Q9W0D3	GH15728p OS=Drosophila melanogaster GN=Dmel\CG13917 PE=2 SV=1	100	100	1
Q9VX91	E3 ubiquitin-protein ligase UBR1 OS=Drosophila melanogaster GN=Ubr1 PE=2 SV=2	100	100	1
Q8T0S6	Serine/threonine-protein kinase hippo OS=Drosophila melanogaster GN=hpo PE=1 SV=1	100	100	1
O76521	Importin subunit alpha OS=Drosophila melanogaster GN=Kap-alpha1 PE=2 SV=1	100	100	1
M9PGV7	Shaggy, isoform Q OS=Drosophila melanogaster GN=sgg PE=1 SV=1	100	100	1
Q9VXN3	CG8578, isoform A OS=Drosophila melanogaster GN=CG8578 PE=1 SV=2	100	100	1
Q9VG05	CG7518, isoform H OS=Drosophila melanogaster GN=CG7518 PE=1 SV=4	100	100	1
Q8SYD9	Endophilin B, isoform A OS=Drosophila melanogaster GN=EndoB PE=1 SV=1	100	100	1
Q9VG62	Toys are us OS=Drosophila melanogaster GN=trus PE=4 SV=1	100	100	1
Q8IPW1	Arouser, isoform A OS=Drosophila melanogaster GN=aru PE=1 SV=1	100	100	1
Q8IGY1	RE08101p OS=Drosophila melanogaster GN=Tm1 PE=1 SV=1	100	100	1
Q9VXK6	Eukaryotic translation initiation factor 5 OS=Drosophila melanogaster GN=eIF5 PE=1 SV=1	100	100	1
Q7KVD1	Trio, isoform A OS=Drosophila melanogaster GN=trio PE=1 SV=1	100	3.331	1
Q94901	RNA-binding protein lark OS=Drosophila melanogaster GN=lark PE=1 SV=1	100	1.435	1
Q9W350	C11.1, isoform A OS=Drosophila melanogaster GN=c11.1 PE=1 SV=2	100	1.171	1
Q9VL63	UPF0430 protein CG31712 OS=Drosophila melanogaster GN=CG31712 PE=1 SV=3	100	0.399	2
M9NH88	Wings up A, isoform J OS=Drosophila melanogaster GN=wupA PE=1 SV=1	78.691	100	37
Q8MQS4	GH06923p OS=Drosophila melanogaster GN=Reps PE=1 SV=1	4.901	100	2
O01382	Caspase OS=Drosophila melanogaster GN=Drice PE=1 SV=2	4.782	100	199
A1ZAT5	Testin ortholog OS=Drosophila melanogaster GN=Tes PE=1 SV=1	4.554	3.575	10
Q8IPC5	Cylindromatosis ortholog, isoform D OS=Drosophila melanogaster GN=CYLD PE=1 SV=1	4.537	100	1
M9PF16	Spectrin beta chain OS=Drosophila melanogaster GN=beta-Spec PE=3 SV=1	4.384	100	1
Q9VHX1	LD44032p OS=Drosophila melanogaster GN=CG10435 PE=1 SV=1	4.105	100	4
Q2PDT4	Paxillin, isoform F OS=Drosophila melanogaster GN=Pax PE=1 SV=1	3.954	100	3
Q9VDL0	Signal recognition particle protein 14 OS=Drosophila melanogaster GN=Srp14 PE=1 SV=2	3.675	0.575	1
Q9VYQ8	Ubiquitin carboxyl-terminal hydrolase 7 OS=Drosophila melanogaster GN=Usp7 PE=1 SV=1	3.558	1.152	8
Q9VKI0	CENP-meta, isoform C OS=Drosophila melanogaster GN=cmet PE=1 SV=3	3.553	100	5
Q9VS02	CG9953 OS=Drosophila melanogaster GN=Dmel\CG9953 PE=1 SV=1	3.357	2.786	1
B7Z0U1	Polychaetoid, isoform I OS=Drosophila melanogaster GN=pyd PE=1 SV=1	3.343	30.37	34
Q8IR86	Bifocal, isoform B OS=Drosophila melanogaster GN=bif PE=1 SV=1	3.292	100	17
Q7K1T1	LD44824p OS=Drosophila melanogaster GN=vlc PE=1 SV=1	3.239	100	2
A8DYJ2	Hu li tai shao, isoform P OS=Drosophila melanogaster GN=hts PE=1 SV=2	3.229	9.53	120
Q7PLI0	Adherens junction protein p120 OS=Drosophila melanogaster GN=p120ctn PE=1 SV=1	3.158	100	9
A1ZAC7	Fidipidine OS=Drosophila melanogaster GN=fidipidine PE=1 SV=1	3.135	100	6
Q9V3H2	26S proteasome non-ATPase regulatory subunit 14 OS=Drosophila melanogaster GN=Rpn11 PE=1 SV=1	3.131	100	2
Q9VZU7	Ubiquitinyl hydrolase 1 OS=Drosophila melanogaster GN=Usp5 PE=1 SV=1	3.124	100	2
Q9VSL8	Rhea, isoform B OS=Drosophila melanogaster GN=rhea PE=1 SV=1	3.109	100	35
A0A0B4KI34	CIN85 and CD2AP orthologue, isoform J OS=Drosophila melanogaster GN=cindr PE=1 SV=1	3.105	100	2
Q9VS85	FI19443p1 OS=Drosophila melanogaster GN=lqf PE=1 SV=3	3.092	100	5
Q9VN82	Canoe, isoform E OS=Drosophila melanogaster GN=cno PE=1 SV=2	3.087	100	8
Q9VYU0	Rudhira, isoform C OS=Drosophila melanogaster GN=rudhira PE=4 SV=3	3.057	100	8
E1JIH3	Unc-115a, isoform B OS=Drosophila melanogaster GN=Unc-115a PE=1 SV=1	3.045	100	4
Q9V414	LD36341p OS=Drosophila melanogaster GN=Smg5 PE=1 SV=1	3.037	100	2
A0A0B4KER2	Starry night, isoform F OS=Drosophila melanogaster GN=stan PE=3 SV=1	3.034	100	2
P46824	Kinesin light chain OS=Drosophila melanogaster GN=Klc PE=1 SV=1	2.917	100	1
Q9W1B0	Serine/threonine-protein kinase Genghis Khan OS=Drosophila melanogaster GN=gek PE=1 SV=1	2.913	100	9
E1JHT6	Reticulon-like protein OS=Drosophila melanogaster GN=Rtnl1 PE=1 SV=1	2.913	100	5
M9PHV3	Rho GTPase activating protein p190, isoform F OS=Drosophila melanogaster GN=RhoGAPp190 PE=1 SV=1	2.883	100	17
A8DZ19	Rho-type guanine nucleotide exchange factor, isoform F OS=Drosophila melanogaster GN=RtGEF PE=1 SV=2	2.875	100	1
A1Z7K9	PAB-dependent poly(A)-specific ribonuclease subunit PAN2 OS=Drosophila melanogaster GN=PAN2 PE=2 SV=1	2.864	100	4
Q9VJD2	Ragulator complex protein LAMTOR3 homolog OS=Drosophila melanogaster GN=CG5110 PE=2 SV=1	2.858	100	7
Q9VJX3	B4, isoform A OS=Drosophila melanogaster GN=B4 PE=1 SV=1	2.848	100	3
A0A0B4KFE9	Megator, isoform B OS=Drosophila melanogaster GN=Mtor PE=1 SV=1	2.837	100	4
A0A0B4KGR1	Uncharacterized protein, isoform H OS=Drosophila melanogaster GN=CG43143 PE=4 SV=1	2.825	100	3
A1Z7K8	CG8235 OS=Drosophila melanogaster GN=AIMP1 PE=1 SV=1	2.802	100	1
A0A0B4LGA2	Uncharacterized protein OS=Drosophila melanogaster GN=CG44249 PE=1 SV=1	2.789	100	1
Q9VRV1	Uncharacterized protein, isoform A OS=Drosophila melanogaster GN=Dmel\CG10289 PE=1 SV=2	2.787	100	11
Q9VAG4	Vacuolar protein sorting-associated protein 16B OS=Drosophila melanogaster GN=Vps16B PE=2 SV=1	2.773	100	2
P39769	Polyhomeotic-proximal chromatin protein OS=Drosophila melanogaster GN=ph-p PE=1 SV=2	2.765	100	3
Q9VB05	ALG-2 interacting protein X OS=Drosophila melanogaster GN=ALiX PE=1 SV=1	2.762	100	8
M9NDI3	Sorting nexin 6, isoform B OS=Drosophila melanogaster GN=Snx6 PE=1 SV=1	2.749	100	1
Q9V9W7	Rough deal OS=Drosophila melanogaster GN=rod PE=1 SV=2	2.724	10.965	22
P35220	Catenin alpha OS=Drosophila melanogaster GN=alpha-Cat PE=1 SV=2	2.703	2.754	1
Q9V8R9	Protein 4.1 homolog OS=Drosophila melanogaster GN=cora PE=1 SV=1	2.687	46.719	568
A1Z9J3	Short stop, isoform H OS=Drosophila melanogaster GN=shot PE=1 SV=1	2.68	1.769	33
M9PGV6	Alpha spectrin, isoform B OS=Drosophila melanogaster GN=alpha-Spec PE=4 SV=1	2.676	100	5
A1Z6I7	Bub1-related kinase OS=Drosophila melanogaster GN=BubR1 PE=1 SV=1	2.659	35.636	47
E1JHK9	Uncharacterized protein, isoform C OS=Drosophila melanogaster GN=CG10283 PE=4 SV=1	2.655	100	4
Q9XZ31	Anastral spindle 2, isoform A OS=Drosophila melanogaster GN=ana2 PE=1 SV=1	2.646	100	23
Q9VV79	BcDNA.LD24702 OS=Drosophila melanogaster GN=spd-2 PE=1 SV=2	2.634	100	3
Q9VTX5	ADP-ribosylation factor GTPase activating protein 1, isoform A OS=Drosophila melanogaster GN=ArfGAP1 PE=1 SV=1	2.624	100	4
P51140	Segment polarity protein dishevelled OS=Drosophila melanogaster GN=dsh PE=1 SV=2	2.614	2.256	6
A0A0B4K700	Mini spindles, isoform D OS=Drosophila melanogaster GN=msps PE=1 SV=1	2.608	3.51	29
Q9VWE6	Protein ELYS homolog OS=Drosophila melanogaster GN=CG14215 PE=1 SV=2	2.607	8.366	2
M9PDW8	Uncharacterized protein, isoform T OS=Drosophila melanogaster GN=CG34417 PE=1 SV=1	2.583	1.513	45
P55824	Probable ubiquitin carboxyl-terminal hydrolase FAF OS=Drosophila melanogaster GN=faf PE=1 SV=2	2.574	1.196	28
Q9N675	Zyx102 protein OS=Drosophila melanogaster GN=Zyx PE=2 SV=1	2.56	13.893	16
A1Z968	NAT1, isoform D OS=Drosophila melanogaster GN=NAT1 PE=1 SV=1	2.551	100	8
Q9VY77	LIM domain-containing protein jub OS=Drosophila melanogaster GN=jub PE=1 SV=3	2.542	100	10
Q8MRI4	CG1578, isoform A OS=Drosophila melanogaster GN=CG1578 PE=1 SV=1	2.528	100	3
Q9VZI2	Activated Cdc42 kinase OS=Drosophila melanogaster GN=Ack PE=2 SV=2	2.525	100	2
M9MRJ4	Muscle-specific protein 300 kDa, isoform G OS=Drosophila melanogaster GN=Msp300 PE=1 SV=1	2.516	1.342	293
Q9VUA5	LD42058p OS=Drosophila melanogaster GN=ssp2 PE=1 SV=1	2.515	100	1
A1ZA47	PDZ and LIM domain protein Zasp OS=Drosophila melanogaster GN=Zasp52 PE=1 SV=2	2.51	100	20
A0A0B4K863	Centrosomin, isoform L OS=Drosophila melanogaster GN=cnn PE=1 SV=1	2.505	100	6
Q7PLP5	Uncharacterized protein, isoform C OS=Drosophila melanogaster GN=CG41099 PE=1 SV=1	2.502	100	1
Q9VI54	CG1965, isoform A OS=Drosophila melanogaster GN=CG1965 PE=1 SV=3	2.501	100	1
Q9W111	Epidermal growth factor receptor pathway substrate clone 15, isoform A OS=Drosophila melanogaster GN=Eps-15 PE=1 SV=2	2.5	100	8
Q9W4X9	Centromere/kinetochore protein zw10 OS=Drosophila melanogaster GN=Zw10 PE=1 SV=2	2.498	100	13
A0A0B4KEY4	Patronin, isoform I OS=Drosophila melanogaster GN=Patronin PE=1 SV=1	2.485	100	6
Q9VAW5	La-related protein 1 OS=Drosophila melanogaster GN=larp PE=1 SV=5	2.481	100	44
Q9VZL3	Sc2 OS=Drosophila melanogaster GN=Sc2 PE=1 SV=1	2.48	100	4
A1Z9M5	Uncharacterized protein OS=Drosophila melanogaster GN=CG30069 PE=1 SV=1	2.477	15.315	70
Q9VAP2	Augmin complex subunit dgt6 OS=Drosophila melanogaster GN=dgt6 PE=1 SV=1	2.473	100	6
Q24523	Protein bunched, class 2/F/G isoform OS=Drosophila melanogaster GN=bun PE=2 SV=4	2.469	100	1
Q9I7T7	La-related protein CG11505 OS=Drosophila melanogaster GN=CG11505 PE=1 SV=2	2.467	100	3
P54359	Septin-2 OS=Drosophila melanogaster GN=Sep2 PE=2 SV=2	2.466	100	3
X2JCY2	CTP synthase OS=Drosophila melanogaster GN=CTPsyn PE=3 SV=1	2.457	100	6
Q9W3R6	Downstream of kinase OS=Drosophila melanogaster GN=Dok PE=2 SV=1	2.435	100	1
A1Z713	Vacuolar protein sorting 13, isoform A OS=Drosophila melanogaster GN=Vps13 PE=1 SV=2	2.428	2.788	28
A8JUQ9	Vav ortholog, isoform C OS=Drosophila melanogaster GN=Vav PE=1 SV=1	2.423	100	2
E1JJ78	Like-AP180, isoform D OS=Drosophila melanogaster GN=lap PE=1 SV=1	2.412	6.135	13
Q9VF39	CG9590 OS=Drosophila melanogaster GN=CG9590 PE=1 SV=1	2.406	7.561	2
X2JC00	Rho GTPase activating protein at 1A, isoform E OS=Drosophila melanogaster GN=RhoGAP1A PE=1 SV=1	2.406	4.022	97
Q9W0M7	FI04459p OS=Drosophila melanogaster GN=Sf3b3 PE=1 SV=2	2.403	3.514	21
A0A0B4K7J2	Nucleoporin 358kD, isoform B OS=Drosophila melanogaster GN=Nup358 PE=1 SV=1	2.387	32.162	516
Q9VKG8	CG6509, isoform A OS=Drosophila melanogaster GN=Dlg5 PE=1 SV=1	2.385	100	2
P34739	Transcription termination factor 2 OS=Drosophila melanogaster GN=lds PE=1 SV=2	2.382	100	5
A0A0B4K725	Multiple ankyrin repeats single KH domain, isoform C OS=Drosophila melanogaster GN=mask PE=4 SV=1	2.374	7.08	142
A8JNX0	ADP-ribosylation factor GTPase activating protein 3, isoform H OS=Drosophila melanogaster GN=ArfGAP3 PE=1 SV=2	2.373	100	11
Q9I7U5	Centrobin, isoform A OS=Drosophila melanogaster GN=Cnb PE=4 SV=1	2.367	5.555	4
M9PFR8	Uncharacterized protein, isoform B OS=Drosophila melanogaster GN=Dmel\CG32164 PE=4 SV=1	2.365	100	3
Q9VZT7	Girdin, isoform A OS=Drosophila melanogaster GN=Girdin PE=1 SV=1	2.355	100	5
A8DY97	Uncharacterized protein, isoform C OS=Drosophila melanogaster GN=CG30015 PE=1 SV=1	2.35	100	3
Q9VV74	Survival motor neuron protein OS=Drosophila melanogaster GN=Smn PE=1 SV=1	2.333	100	1
P13496	Dynactin subunit 1 OS=Drosophila melanogaster GN=Gl PE=1 SV=2	2.332	100	5
P46863	Kinesin-like protein Klp61F OS=Drosophila melanogaster GN=Klp61F PE=1 SV=2	2.332	8.367	19
O62621	Coatomer subunit beta' OS=Drosophila melanogaster GN=beta'COP PE=2 SV=2	2.331	31.988	124
Q9VW13	CG9330 OS=Drosophila melanogaster GN=Dmel\CG9330 PE=1 SV=1	2.329	100	2
A0A0B4JD97	Transforming acidic coiled-coil protein, isoform K OS=Drosophila melanogaster GN=tacc PE=1 SV=1	2.329	1.402	170
Q960T2	Synapse-associated protein of 47 kDa OS=Drosophila melanogaster GN=Sap47 PE=1 SV=1	2.319	100	4
Q9W2U7	LP18708p OS=Drosophila melanogaster GN=nocte PE=1 SV=4	2.319	5.733	123
P20240	Otefin OS=Drosophila melanogaster GN=Ote PE=1 SV=2	2.316	100	3
Q8SY33	Protein Gawky OS=Drosophila melanogaster GN=gw PE=1 SV=1	2.316	0.863	11
Q9VVS6	Autophagy-related protein 3 OS=Drosophila melanogaster GN=Atg3 PE=1 SV=1	2.308	100	3
Q9VC45	Protein abnormal spindle OS=Drosophila melanogaster GN=asp PE=1 SV=3	2.298	100	3
Q9VFU8	LD33734p OS=Drosophila melanogaster GN=yrt PE=2 SV=1	2.297	100	7
Q9W1X4	Nuclear pore complex protein Nup214 OS=Drosophila melanogaster GN=Nup214 PE=1 SV=2	2.291	100	65
M9NEB2	Myosin binding subunit, isoform O OS=Drosophila melanogaster GN=Mbs PE=1 SV=1	2.28	100	4
A0A0B4KFF9	Jitterbug, isoform N OS=Drosophila melanogaster GN=jbug PE=1 SV=1	2.267	100	11
M9PEA0	Sallimus, isoform P OS=Drosophila melanogaster GN=sls PE=4 SV=1	2.266	5.984	2
Q5U1A7	Fish-lips, isoform C OS=Drosophila melanogaster GN=Fili PE=2 SV=1	2.263	2.495	9
B7Z0R7	Autophagy-related 16, isoform F OS=Drosophila melanogaster GN=Atg16 PE=1 SV=2	2.261	21.36	6
Q9W555	Coatomer subunit delta OS=Drosophila melanogaster GN=deltaCOP PE=1 SV=1	2.256	100	3
Q9VV89	Coat protein (Coatomer) zeta, isoform A OS=Drosophila melanogaster GN=zetaCOP PE=1 SV=2	2.251	100	13
Q9VLK8	FI01024p OS=Drosophila melanogaster GN=fu2 PE=1 SV=2	2.248	100	1
P23226	205 kDa microtubule-associated protein OS=Drosophila melanogaster GN=Map205 PE=1 SV=2	2.246	5.318	77
Q7PLI2	Nipped-B protein OS=Drosophila melanogaster GN=Nipped-B PE=1 SV=3	2.245	100	8
Q9VDF4	Cortactin, isoform A OS=Drosophila melanogaster GN=Cortactin PE=1 SV=1	2.245	15.913	35
Q8SYS7	Probable cytosolic Fe-S cluster assembly factor CG17683 OS=Drosophila melanogaster GN=CG17683 PE=2 SV=1	2.245	2.776	8
Q8IH18	LD07709p OS=Drosophila melanogaster GN=4E-T PE=1 SV=1	2.238	27.283	43
A1Z7S0	Receptor mediated endocytosis 8, isoform A OS=Drosophila melanogaster GN=Rme-8 PE=1 SV=1	2.237	100	3
Q9W330	Phosphotransferase OS=Drosophila melanogaster GN=Hex-A PE=1 SV=1	2.234	100	1
E1JIZ0	Scribbled, isoform L OS=Drosophila melanogaster GN=scrib PE=1 SV=1	2.233	0.832	57
Q9VD22	LP02352p OS=Drosophila melanogaster GN=CG18596 PE=1 SV=2	2.232	100	1
Q9VWI6	Kekkon5, isoform A OS=Drosophila melanogaster GN=kek5 PE=1 SV=2	2.23	1.007	18
F3YDH0	Heat shock 70-kDa protein cognate 3, isoform E OS=Drosophila melanogaster GN=Hsc70-3 PE=1 SV=1	2.228	5.524	106
Q7KQM6	GIGYF family protein CG11148 OS=Drosophila melanogaster GN=CG11148 PE=1 SV=2	2.227	3.027	133
Q9VQ89	WD repeat-containing protein mio OS=Drosophila melanogaster GN=mio PE=1 SV=2	2.226	100	1
A0A0B4KFC5	Lingerer, isoform K OS=Drosophila melanogaster GN=lig PE=1 SV=1	2.222	13.114	266
Q9VIP4	LP17758p OS=Drosophila melanogaster GN=neb PE=1 SV=1	2.217	10.768	37
M9PDZ8	Ubr3 ubiquitin ligase, isoform B OS=Drosophila melanogaster GN=Ubr3 PE=1 SV=1	2.217	0.681	14
Q94527	Nuclear factor NF-kappa-B p110 subunit OS=Drosophila melanogaster GN=Rel PE=1 SV=1	2.213	1.944	9
A1ZAN6	Rho guanine nucleotide exchange factor 2, isoform D OS=Drosophila melanogaster GN=RhoGEF2 PE=1 SV=1	2.21	100	2
A8DY76	Protein kinase N, isoform G OS=Drosophila melanogaster GN=Pkn PE=1 SV=1	2.207	9.631	29
Q9W0L7	LD28815p OS=Drosophila melanogaster GN=Usp10 PE=1 SV=2	2.2	100	18
Q9VZZ9	Protein daughter of sevenless OS=Drosophila melanogaster GN=dos PE=1 SV=1	2.194	38.754	8
E1JIH4	CG8478, isoform D OS=Drosophila melanogaster GN=CG8478 PE=1 SV=1	2.194	10.241	35
Q9XTN2	Insulin receptor substrate 1 OS=Drosophila melanogaster GN=chico PE=1 SV=1	2.192	100	6
Q8T0Q4	GH13992p OS=Drosophila melanogaster GN=shrb PE=1 SV=1	2.188	100	1
P25823	Maternal protein tudor OS=Drosophila melanogaster GN=tud PE=1 SV=2	2.186	100	1
M9PBE1	Uncharacterized protein, isoform C OS=Drosophila melanogaster GN=CG10188 PE=4 SV=1	2.183	100	2
M9PIC9	Spc105-related, isoform B OS=Drosophila melanogaster GN=Spc105R PE=4 SV=1	2.176	100	12
Q8IN89	PP2A-B', isoform B OS=Drosophila melanogaster GN=PP2A-B' PE=1 SV=1	2.176	100	1
A0A0B4K7G1	CG5174, isoform N OS=Drosophila melanogaster GN=CG5174 PE=1 SV=1	2.176	81.816	63
Q7K3Z3	GH01724p OS=Drosophila melanogaster GN=p47 PE=1 SV=1	2.172	100	6
Q9VHR5	CG9684 OS=Drosophila melanogaster GN=CG9684 PE=1 SV=2	2.166	5.198	77
Q9V491	Plexin A, isoform A OS=Drosophila melanogaster GN=PlexA PE=1 SV=1	2.165	100	2
P08111	Lethal(2) giant larvae protein OS=Drosophila melanogaster GN=l(2)gl PE=1 SV=2	2.162	4.57	4
Q9VIP9	Condensin complex subunit 2 OS=Drosophila melanogaster GN=barr PE=1 SV=1	2.158	100	1
Q9VA00	Protein zwilch OS=Drosophila melanogaster GN=Zwilch PE=1 SV=1	2.158	9.259	4
A0A0B4K6N4	Tropomodulin, isoform N OS=Drosophila melanogaster GN=tmod PE=1 SV=1	2.141	100	4
Q9VEK8	GH07711p OS=Drosophila melanogaster GN=sds22 PE=1 SV=1	2.14	6.082	5
Q9VWB9	Uncharacterized protein, isoform B OS=Drosophila melanogaster GN=CG15618 PE=1 SV=3	2.136	100	4
Q8SX68	Uncharacterized protein CG10915 OS=Drosophila melanogaster GN=CG10915 PE=1 SV=1	2.136	5.44	44
M9PB68	Purity of essence, isoform B OS=Drosophila melanogaster GN=poe PE=4 SV=1	2.136	3.775	14
Q9VQE0	Dynamin related protein 1, isoform A OS=Drosophila melanogaster GN=Drp1 PE=1 SV=1	2.135	7.945	13
M9PBD9	Ran GTPase activating protein, isoform B OS=Drosophila melanogaster GN=RanGAP PE=1 SV=1	2.129	1.674	32
Q9XZ11	CG7139 OS=Drosophila melanogaster GN=BcDNA:LD21293 PE=1 SV=1	2.122	100	3
M9NEA1	Stathmin, isoform D OS=Drosophila melanogaster GN=stai PE=1 SV=1	2.121	100	1
O97428	Ciboulot, isoform A OS=Drosophila melanogaster GN=cib PE=1 SV=1	2.119	100	17
Q9VCW3	LP09464p OS=Drosophila melanogaster GN=Nup133 PE=1 SV=2	2.114	100	3
A1Z7Z4	CG1648, isoform B OS=Drosophila melanogaster GN=CG1648 PE=1 SV=1	2.113	100	15
Q9VU84	Drebrin-like protein OS=Drosophila melanogaster GN=Abp1 PE=1 SV=1	2.108	100	4
Q9W1H5	Decapping protein 1, isoform A OS=Drosophila melanogaster GN=DCP1 PE=1 SV=1	2.093	100	30
A0A0B4KHK1	Supernumerary limbs, isoform B OS=Drosophila melanogaster GN=slmb PE=4 SV=1	2.092	100	5
Q9VPH7	Eukaryotic peptide chain release factor subunit 1 OS=Drosophila melanogaster GN=eRF1 PE=1 SV=2	2.091	100	3
A1ZAW0	Dicer-2, isoform A OS=Drosophila melanogaster GN=Dcr-2 PE=1 SV=1	2.087	100	1
E4NKG1	Caprin, isoform B OS=Drosophila melanogaster GN=Capr PE=1 SV=1	2.078	100	10
Q24324	Dual specificity mitogen-activated protein kinase kinase dSOR1 OS=Drosophila melanogaster GN=Dsor1 PE=1 SV=2	2.077	14.317	2
E1JJR3	Pacman, isoform B OS=Drosophila melanogaster GN=pcm PE=1 SV=1	2.076	100	64
Q9VU65	POC1 centriolar protein homolog OS=Drosophila melanogaster GN=Poc1 PE=2 SV=1	2.075	24.275	24
Q0E980	CG8547, isoform C OS=Drosophila melanogaster GN=CG8547 PE=1 SV=2	2.073	100	1
A0A0C4FEI8	Granny smith, isoform F OS=Drosophila melanogaster GN=grsm PE=1 SV=1	2.067	100	5
M9PER1	Autophagy-related 18a, isoform E OS=Drosophila melanogaster GN=Atg18a PE=1 SV=1	2.064	21.737	16
Q9VDW6	Dystrophin, isoforms A/C/F/G/H OS=Drosophila melanogaster GN=Dys PE=1 SV=3	2.063	1.946	6
Q9VGU5	Tetratricopeptide repeat protein 14 homolog OS=Drosophila melanogaster GN=CG6621 PE=1 SV=2	2.055	100	22
Q9VKK1	Enhancer of mRNA-decapping protein 4 homolog OS=Drosophila melanogaster GN=Ge-1 PE=1 SV=2	2.054	1.253	23
A1Z9P3	Protein Shroom OS=Drosophila melanogaster GN=Shroom PE=1 SV=2	2.053	100	3
O61613	Glycylpeptide N-tetradecanoyltransferase OS=Drosophila melanogaster GN=Nmt PE=2 SV=2	2.051	16.423	120
X2JAT7	Fasciclin 3, isoform G OS=Drosophila melanogaster GN=Fas3 PE=4 SV=1	2.046	78.184	106
Q32KD2	Histone-lysine N-methyltransferase eggless OS=Drosophila melanogaster GN=egg PE=1 SV=1	2.043	100	38
Q7KVW1	RE73736p OS=Drosophila melanogaster GN=spoon PE=1 SV=1	2.043	4.335	2
Q9VV61	Uncharacterized protein OS=Drosophila melanogaster GN=Dmel\CG33158 PE=1 SV=3	2.037	100	5
M9NE45	Ectoderm-expressed 4, isoform I OS=Drosophila melanogaster GN=Ect4 PE=1 SV=1	2.027	4.33	1
Q7K209	CG8525, isoform A OS=Drosophila melanogaster GN=CG8525 PE=1 SV=1	2.024	100	10
P23128	Putative ATP-dependent RNA helicase me31b OS=Drosophila melanogaster GN=me31B PE=1 SV=3	2.018	16.847	148
A1Z9J1	Short stop, isoform A OS=Drosophila melanogaster GN=shot PE=1 SV=1	2.008	100	5
Q9VL18	Probable elongation factor 1-delta OS=Drosophila melanogaster GN=eEF1delta PE=1 SV=1	2.003	3.772	10
A8JV18	Nucleoporin 153kD, isoform D OS=Drosophila melanogaster GN=Nup153 PE=1 SV=1	2.002	46.057	10

### Sheet: S1. RNAi screening candidates
Accession	Gene Description	Abundance Ratio Dcp-1-V5-TbID/Drice-V5-TbID	Abundance Ratio Dcp-1-V5-TbID/Control	# PSMs
A0A0B4K6D2	Uncharacterized protein, isoform B OS=Drosophila melanogaster GN=CG16817 PE=1 SV=1	9.09091	23.589	10
Q7K3J0	CG8258 OS=Drosophila melanogaster GN=CCT8 PE=1 SV=1	8.69565	100	745
Q9VVA6	Nuclear migration protein NudC OS=Drosophila melanogaster GN=nudC PE=1 SV=2	3.37838	48.169	90
X2J5E8	Peptidylprolyl isomerase OS=Drosophila melanogaster GN=FKBP59 PE=4 SV=1	2.71003	100	37
Q9W392	CG7033 OS=Drosophila melanogaster GN=CCT2 PE=1 SV=2	2.5974	24.351	247
Q9VHT3	CG9617 protein OS=Drosophila melanogaster GN=Sgt1 PE=1 SV=1	2.32019	100	2
Q9VK34	NAD-dependent histone deacetylase Sir2 OS=Drosophila melanogaster GN=Sir2 PE=1 SV=1	2	100	5
Q9W3Y3	CG3226 OS=Drosophila melanogaster GN=CG3226 PE=1 SV=1	1.59744	100	82
