## Supplementary material for "Bruce suppresses autophagy-regulated caspase activity and wing tissue growth in *Drosophila*": Table S2

### Sheet: S2. Dcp-1 interactor comparison
Detection in TurboID	FlybaseSymbol	CG Number	Accession	Description	Abundance Ratio Dcp-1-V5-TbID/Control	Abundance Ratio Dcp-1-V5-TbID/Drice-V5-TbID	# PSMs
Detected	CCT2	CG7033	Q9W392	CG7033 OS=Drosophila melanogaster GN=CCT2 PE=1 SV=2	24.351	2.5974	247
Detected	Mi-2	CG8103	Q59E34	Mi-2, isoform B OS=Drosophila melanogaster GN=Mi-2 PE=1 SV=1	5.343	0.696379	14
Detected	Hsc70–4	CG4264	P11147	Heat shock 70 kDa protein cognate 4 OS=Drosophila melanogaster GN=Hsc70-4 PE=1 SV=3	3.569	0.698812	330
Detected	Hsp83	CG1242	P02828	Heat shock protein 83 OS=Drosophila melanogaster GN=Hsp83 PE=1 SV=1	3.146	1.443	92
Detected	sesB	CG16944	Q26365	ADP,ATP carrier protein OS=Drosophila melanogaster GN=sesB PE=2 SV=4	2.857	0.687758	271
Detected	eEF1α1	CG8280	C6TP87	Elongation factor 1-alpha OS=Drosophila melanogaster GN=eEF1alpha1 PE=1 SV=1	2.351	0.678426	314
Detected	Uba1	CG1782	Q8T0L3	GH24511p OS=Drosophila melanogaster GN=Uba1 PE=1 SV=1	2.307	0.904977	2
Detected	eEF1γ	CG11901	A0A0B4JD11	Ef1gamma, isoform C OS=Drosophila melanogaster GN=eEF1gamma PE=4 SV=1	2.145	0.995025	59
Detected	sta	CG14792	P38979	40S ribosomal protein SA OS=Drosophila melanogaster GN=sta PE=1 SV=2	1.754	0.734214	39
Detected	eIF4a	CG9075	Q02748	Eukaryotic initiation factor 4A OS=Drosophila melanogaster GN=eIF-4a PE=1 SV=3	1.527	0.884173	138
Detected	ATPsynβ	CG11154	L0MQ04	ATP synthase subunit beta OS=Drosophila melanogaster GN=ATPsynbeta PE=1 SV=1	1.503	0.755287	5
Detected	Rack1	CG7111	M9PCC1	Receptor of activated protein kinase C 1, isoform C OS=Drosophila melanogaster GN=Rack1 PE=4 SV=1	1.419	0.930233	183
Detected	Hsc70Cb	CG6603	M9MSL3	Hsc70Cb, isoform G OS=Drosophila melanogaster GN=Hsc70Cb PE=1 SV=1	1.38	1.43472	3
Detected	Jafrac1	CG1633	Q9V3P0	Peroxiredoxin 1 OS=Drosophila melanogaster GN=Jafrac1 PE=1 SV=1	0.963	0.660502	10
Detected	blw	CG3612	P35381	ATP synthase subunit alpha, mitochondrial OS=Drosophila melanogaster GN=blw PE=1 SV=2	0.817	0.918274	83
Not Detected	14–3–3ζ	CG17870
Not Detected	14–3–3ϵ	CG31196
Not Detected	Clic	CG10997
Not Detected	eEF1β	CG6341
Not Detected	sgl	CG10072
Not Detected	TER94	CG2331
Not Detected	Hsp60A	CG12101
Not Detected	Hsp70Aa	CG31366
Not Detected	REG	CG1591
