## Supplementary material for "Bruce suppresses autophagy-regulated caspase activity and wing tissue growth in *Drosophila*": Table S3

### Sheet: S3. Fly stock list
Genotype	Map	Source or Reference	Stock #	Comments
w1118	Chr X			Maintained in Masayuki Miura lab
WP-Gal4	Chr III	Bloomington Drosophila Stock Center	#49828
UAS-Dcp-1::3xHA	Chr III	FlyORF	#F003889
UAS-Drice::3xHA	Chr III	FlyORF	#F002751
UAS-Dcp-1::VENUS	Chr III	DOI: 10.1016/j.neuron.2011.09.031; gift from Dr. Graeme W. Davis
Df(3L)H99	Chr III	Kyoto Stock Center	#106395
UAS-LacZ-RNAi	Chr II	DOI: 10.1038/78531; gift from Dr. Richard Carthew
UAS-p35	Chr II	gift from Dr. Bruce Hay
UAS-miRHG	Chr II	DOI: 10.1016/j.cub.2010.01.060; gift from Dr. Chung-Hong Chen
UAS-Drice-RNAi	Chr II	Vienna Drosophila Resource Center	#28065
UAS-Dark-RNAi	Chr II	Vienna Drosophila Resource Center	#100405
UAS-Dronc-RNAi	Chr II	Vienna Drosophila Resource Center	#23035
UAS-DroncDN::EGFP	Chr III	gift from Dr. Helena Richardson
Nubbin-Gal4	Chr II	Bloomington Drosophila Stock Center; gift from Dr. Sa Kan Yoo	#25754
UAS-GC3Ai	Chr III	Bloomington Drosophila Stock Center; gift from Dr. Sa Kan Yoo	#84343
UAS-CD8::PARP::VENUS	Chr III	Kyoto Stock Center; gift from Dr. Darren W. Williams	#116295
Dcp-1::V5::TurboID	Chr II	DOI: 10.1073/pnas.1904647116
Drice::V5::TurboID	Chr III	DOI: 10.1073/pnas.1904647116
Dronc::V5::TurboID	Chr III	DOI: 10.1073/pnas.1904647116
CCT8::3xFLAG::StrepII::VENUS::StrepIICPTI003689	Chr II	Kyoto Stock Center	#115440
UAS-white-RNAi	Chr III	NIG-FLY	#HMS00045
UAS-p23-RNAi #1	Chr III	Vienna Drosophila Resource Center	#15309
UAS-p23-RNAi #2	Chr II	NIG-FLY	#HMJ24151
UAS-CCT8-RNAi #1	Chr II	Vienna Drosophila Resource Center	#103905
UAS-CCT8-RNAi #2	Chr III	NIG-FLY	#8258R-2
UAS-NudC-RNAi #1	Chr II	NIG-FLY	#HMJ21667
UAS-NudC-RNAi #2	Chr III	Bloomington Drosophila Stock Center	#33382
UAS-Fkbp59-RNAi #1	Chr III	Vienna Drosophila Resource Center	#21862
UAS-Fkbp59-RNAi #2	Chr III	Bloomington Drosophila Stock Center	#28349
UAS-CCT2-RNAi #1	Chr III	Bloomington Drosophila Stock Center	#34711
UAS-CCT2-RNAi #2	Chr II	Vienna Drosophila Resource Center	#108615
UAS-Sgt1-RNAi #1	Chr II	Vienna Drosophila Resource Center	#330722
UAS-Sgt1-RNAi #2	Chr III	Bloomington Drosophila Stock Center	#34605
UAS-Sirt1-RNAi #1	Chr II	Vienna Drosophila Resource Center	#105502
UAS-Sirt1-RNAi #2	Chr III	Vienna Drosophila Resource Center	#23201
UAS-CG3226-RNAi #1	Chr III	Vienna Drosophila Resource Center	#47035
UAS-CG3226-RNAi #2	Chr III	Bloomington Drosophila Stock Center	#32875
Sirt12A-7-11	Chr II	Bloomington Drosophila Stock Center	#8838
Sirt14.5	Chr II	Bloomington Drosophila Stock Center	#32568
UAS-Synr-RNAi #1	Chr III	DOI: 10.15252/embj.2021110454; gift from Dr. Sa Kan Yoo
UAS-Synr-RNAi #2	Chr III	DOI: 10.15252/embj.2021110454; gift from Dr. Sa Kan Yoo
UAS-Debcl-RNAi	Chr III	Bloomington Drosophila Stock Center; gift from Dr. Sa Kan Yoo	#27083
UAS-Buffy-RNAi	Chr III	Bloomington Drosophila Stock Center; gift from Dr. Sa Kan Yoo	#29608
UAS-Atg2-RNAi	Chr III	Bloomington Drosophila Stock Center; gift from Dr. Sa Kan Yoo	#27706
UAS-Atg8a-RNAi	Chr III	Bloomington Drosophila Stock Center; gift from Dr. Sa Kan Yoo	#28989
Act-mCherry::Atg8a	Chr III	Dr. Eric Baehrecke; DOI: 10.15252/embj.2021110454; gift from Dr. Sa Kan Yoo
UAS-GFP	Chr II	Bloomington Drosophila Stock Center	#1521
GMR-Hid	Chr II	gift from Dr. Hermann Steller
GBS-Gal4	Chr III	gift from Dr. Yasushi Hiromi
UAS-Dcp-1-RNAi	Chr II	Vienna Drosophila Resource Center	#107560
UAS-FIP200-RNAi	Chr III	Bloomington Drosophila Stock Center; gift from Dr. Naonobu Fujita	#36918
UAS-Atg9-RNAi	Chr III	Bloomington Drosophila Stock Center; gift from Dr. Naonobu Fujita	#34901
UAS-Atg5-RNAi	Chr III	NIG-FLY; gift from Dr. Naonobu Fujita	#1643R-2
UAS-Stx17-RNAi	Chr II	Vienna Drosophila Resource Center; gift from Dr. Naonobu Fujita	#108825
mStayGold::C4 linker::V5::Bruce3xP3-DsRed	Chr III	This paper
UAS-Bruce-RNAi	Chr II	Vienna Drosophila Resource Center	#107620
UAS-myc::Bruce	Chr II	DOI: 10.1038/cdd.2011.116; gift from Dr. Hyung Don Ryoo
UAS-GFP	Chr III	Bloomington Drosophila Stock Center	#1522
UAS-DIAP-1::VENUS	Chr III	Kyoto Stock Center	#118637
UAS-Synr::3xHA	Chr III	FlyORF; gift from Dr. Sa Kan Yoo	#F003800
Engrailed-Gal4	Chr II	Bloomington Drosophila Stock Center	#30564
UAS-InRDN	Chr III	Bloomington Drosophila Stock Center	#8253
