## Supplementary material for "Bruce suppresses autophagy-regulated caspase activity and wing tissue growth in *Drosophila*": Table S4

### Sheet: S4. Detailed genotypes
Related Figure #	Detailed Genotype
Figure 1B (Left to Right)	w/w;; WP-Gal4/+
	w/w;; WP-Gal4/UAS-Dcp-1::3xHA
	w/w;; WP-Gal4/UAS-Drice::3xHA
Figure 1C (Left to Right)	w/w or Y;; WP-Gal4/+
	w/w or Y;; WP-Gal4/UAS-Dcp-1::3xHA
	w/w or Y;; WP-Gal4/UAS-Drice::3xHA
Figure 1D (Left to Right)	w/w or Y;; WP-Gal4/+
	w/w or Y;; WP-Gal4/UAS-Dcp-1::3xHA
Figure 1F, H (Top to Bottom, Left to Right)	w/w;; WP-Gal4, UAS-Dcp-1::VENUS/+
	w/w;; WP-Gal4, UAS-Dcp-1::VENUS/Df(3L)H99
Figure 1G, H (Left to Right, Top to Bottom)	w/w;; WP-Gal4, UAS-Dcp-1::VENUS/+
	w/w; UAS-LacZ-RNAi/+; WP-Gal4, UAS-Dcp-1::VENUS/+
	w/w; UAS-p35/+; WP-Gal4, UAS-Dcp-1::VENUS/+
	w/w; UAS-miRHG/+; WP-Gal4, UAS-Dcp-1::VENUS/+
	w/w; UAS-Drice-RNAi/+; WP-Gal4, UAS-Dcp-1::VENUS/+
	w/w; UAS-Dark-RNAi/+; WP-Gal4, UAS-Dcp-1::VENUS/+
	w/w; UAS-Dronc-RNAi/+; WP-Gal4, UAS-Dcp-1::VENUS/+
	w/w;; WP-Gal4, UAS-Dcp-1::VENUS/UAS-DroncDN::EGFP
Figure 1 - figure supplement 1A (Left to Right)	w/w or Y;; WP-Gal4/+
	w/w or Y;; WP-Gal4, UAS-Dcp-1::VENUS/+
	w/w or Y; UAS-p35/+; WP-Gal4, UAS-Dcp-1::VENUS/+
Figure 1 - figure supplement 1B (Left to Right)	w/w or Y;; WP-Gal4/+
	w/w or Y;; WP-Gal4/UAS-Dcp-1::3xHA
Figure 1 - figure supplement 1D (Left to Right)	w/w or Y; Nubbin-Gal4/+; UAS-GC3Ai/+
	w/w or Y; Nubbin-Gal4/+; UAS-GC3Ai/UAS-Dcp-1::3xHA
Figure 1 - figure supplement 1F (Left to Right)	w/w or Y;; WP-Gal4, UAS-CD8::PARP::VENUS/+
	w/w or Y;; WP-Gal4, UAS-CD8::PARP::VENUS/UAS-Dcp-1::3xHA
Figure 2A (Left to Right)	w1118/w1118 or Y
	w/w or Y; Dcp-1::V5::TurboID/+
	w/w or Y;; Drice::V5::TurboID/+
	w/w or Y;; Dronc::V5::TurboID/+
Figure 2C	w1118/w1118 or Y
	w/w or Y; Dcp-1::V5::TurboID/+
	w/w or Y;; Drice::V5::TurboID/+
Figure 2D (Left to Right)	w1118/w1118 or Y
	w/w or Y; CCT8::3xFLAG::StrepII::VENUS::StrepIICPTI003689/+
Figure 2E (Left to Right)	w1118/w1118 or Y
	w/w or Y; Dcp-1::V5::TurboID/+
	w/w or Y;; Drice::V5::TurboID/+
Figure 2G (Left to Right)	w/w;; WP-Gal4, UAS-Dcp-1::VENUS/UAS-white-RNAi
	w/w; UAS-Sirt1-RNAi #1/+; WP-Gal4, UAS-Dcp-1::VENUS+
	w/w;; WP-Gal4, UAS-Dcp-1::VENUS/UAS-Sirt1-RNAi #2
	w/w;; WP-Gal4, UAS-Dcp-1::VENUS/UAS-Fkbp59-RNAi #1
	w/w;; WP-Gal4, UAS-Dcp-1::VENUS/UAS-Fkbp59-RNAi #2
Figure 2H, I (Left to Right, Top to Bottom)	w/w;; WP-Gal4/UAS-Dcp-1::VENUS
	w/w; Sirt12A-7-11/+; WP-Gal4/UAS-Dcp-1::VENUS
	w/w; Sirt12A-7-11/Sirt14.5; WP-Gal4/UAS-Dcp-1::VENUS
Figure 2 - figure supplement 1A, B (Left to Right)	w1118/w1118 or Y
	w/w or Y; Dcp-1::V5::TurboID/+
	w/w or Y;; Drice::V5::TurboID/+
	w/w or Y;; Dronc::V5::TurboID/+
Figure 2 - figure supplement 2A (Left to Right)	w1118/w1118 or Y
	w/w or Y; Dcp-1::V5::TurboID/+
Figure 2 - figure supplement 3A (Left to Right)	w;; WP-Gal4 was crossed to each UAS-RNAi line.
Figure 2 - figure supplement 3B (Left to Right)	w;; WP-Gal4, UAS-Dcp-1::VENUS/TM6B Tb was crossed to each UAS-RNAi line.
Figure 3A, B (Left to Right, Top to Bottom)	w/w;; WP-Gal4, UAS-Dcp-1::VENUS/+
	w/w;; WP-Gal4, UAS-Dcp-1::VENUS/UAS-Synr-RNAi #1
	w/w;; WP-Gal4, UAS-Dcp-1::VENUS/UAS-Synr-RNAi #2
	w/w;; WP-Gal4, UAS-Dcp-1::VENUS/UAS-Debcl-RNAi
	w/w;; WP-Gal4, UAS-Dcp-1::VENUS/UAS-Buffy-RNAi
	w/w;; WP-Gal4, UAS-Dcp-1::VENUS/UAS-Atg2-RNAi
	w/w;; WP-Gal4, UAS-Dcp-1::VENUS/UAS-Atg8a-RNAi
Figure 3C (Left to Right)	w/w or Y; Nubbin-Gal4/UAS-GFP; Act-mCherry::Atg8a/+
	w/w or Y; Nubbin-Gal4/+; Act-mCherry::Atg8a/UAS-Dcp-1::VENUS
Figure 3D (Left to Right, Top to Bottom)	w/w; GMR-Hid/UAS-LacZ-RNAi; GBS-Gal4/+
	w/w; GMR-Hid/UAS-p35; GBS-Gal4/+
	w/w; GMR-Hid/UAS-miRHG; GBS-Gal4/+
	w/w; GMR-Hid/UAS-Dcp-1-RNAi; GBS-Gal4/+
	w/w; GMR-Hid/UAS-Dark-RNAi; GBS-Gal4/+
	w/w; GMR-Hid/UAS-Dronc-RNAi; GBS-Gal4/+
	w/w; GMR-Hid/+; GBS-Gal4/UAS-DroncDN::EGFP
	w/w; GMR-Hid/UAS-Drice-RNAi; GBS-Gal4/+
Figure 3E (Left to Right, Top to Bottom)	w/w; GMR-Hid/UAS-Sirt1-RNAi #1; GBS-Gal4/+
	w/w; GMR-Hid/+; GBS-Gal4/UAS-Sirt1-RNAi #2
	w/w; GMR-Hid/+; GBS-Gal4/UAS-Fkbp59-RNAi #1
	w/w; GMR-Hid/+; GBS-Gal4/UAS-Fkbp59-RNAi #2
Figure 3F (Left to Right, Top to Bottom)	w/w; GMR-Hid/+; GBS-Gal4/UAS-Debcl-RNAi
	w/w; GMR-Hid/+; GBS-Gal4/UAS-Buffy-RNAi
	w/w; GMR-Hid/+; GBS-Gal4/UAS-Atg2-RNAi
	w/w; GMR-Hid/+; GBS-Gal4/UAS-Atg8a-RNAi
Figure 3 - figure supplement 1A (Left to Right)	w/w;; WP-Gal4/+
	w/w;; WP-Gal4/UAS-Synr-RNAi #1
	w/w;; WP-Gal4/UAS-Synr-RNAi #2
	w/w;; WP-Gal4/UAS-Debcl-RNAi
	w/w;; WP-Gal4/UAS-Buffy-RNAi
	w/w;; WP-Gal4/UAS-Atg2-RNAi
	w/w;; WP-Gal4/UAS-Atg8a-RNAi
Figure 3 - figure supplement 1B (Left to Right)	w/w;; WP-Gal4/+
	w/w;; WP-Gal4/UAS-FIP200-RNAi
	w/w;; WP-Gal4/UAS-Atg9-RNAi
	w/w;; WP-Gal4/UAS-Atg5-RNAi
	w/w; UAS-Stx17-RNAi/+; WP-Gal4/+
Figure 3 - figure supplement 1C (Left to Right)	w/w;; WP-Gal4, UAS-Dcp-1::VENUS/+
	w/w;; WP-Gal4, UAS-Dcp-1::VENUS/UAS-FIP200-RNAi
	w/w;; WP-Gal4, UAS-Dcp-1::VENUS/UAS-Atg9-RNAi
	w/w;; WP-Gal4, UAS-Dcp-1::VENUS/UAS-Atg5-RNAi
	w/w; UAS-Stx17-RNAi/+; WP-Gal4, UAS-Dcp-1::VENUS/+
Figure 4I, J (Left to Right)	w1118/w1118 or Y
	w/w or Y; UAS-GFP/+; WP-Gal4, mStayGold::C4 linker::V5::Bruce3xP3-DsRed/+
	w/w or Y;; WP-Gal4, mStayGold::C4 linker::V5::Bruce3xP3-DsRed/UAS-Dcp-1::VENUS
Figure 4 - figure supplement 2B (Top to Bottom)	w1118/w1118
	w/w;; mStayGold::C4 linker::V5::Bruce3xP3-DsRed/+
Figure 4 - figure supplement 2C (Top to Bottom)	w1118/Y
	w/Y;; mStayGold::C4 linker::V5::Bruce3xP3-DsRed/+
Figure 4 - figure supplement 2D (Left to Right)	w1118/Y
	w/Y;; mStayGold::C4 linker::V5::Bruce3xP3-DsRed/+
	w1118/w1118
	w/w;; mStayGold::C4 linker::V5::Bruce3xP3-DsRed/+
Figure 4 - figure supplement 2E (Left to Right)	w1118/w1118 or Y
	w/w or Y;; mStayGold::C4 linker::V5::Bruce3xP3-DsRed/+
Figure 4 - figure supplement 2F (Left to Right)	w/w or Y;; WP-Gal4, mStayGold::C4 linker::V5::Bruce3xP3-DsRed/+
	w/w or Y; UAS-Bruce-RNAi/+; WP-Gal4, mStayGold::C4 linker::V5::Bruce3xP3-DsRed/+
Figure 5A (Left to Right)	w/w or Y;; WP-Gal4/+
	w/w or Y; UAS-myc::Bruce/+; WP-Gal4/+
Figure 5B, C (Left to Right)	w/w;; WP-Gal4, UAS-Dcp-1::VENUS/+
	w/w;; WP-Gal4, UAS-Dcp-1::VENUS/UAS-GFP
	w/w;; WP-Gal4, UAS-Dcp-1::VENUS/UAS-DIAP-1::VENUS
	w/w; UAS-myc::Bruce/+; WP-Gal4, UAS-Dcp-1::VENUS/+
Figure 5D (Left to Right)	w/w; Nub-Gal4/+; UAS-Synr::3xHA/+
	w/w; Nub-Gal4/+; UAS-Synr::3xHA/UAS-GFP
	w/w; Nub-Gal4/+; UAS-Synr::3xHA/UAS-DIAP-1::VENUS
	w/w; Nub-Gal4/UAS-myc::Bruce; UAS-Synr::3xHA/+
Figure 5E (Left to Right)	w/w; GMR-Hid/+; GBS-Gal4/+
	w/w; GMR-Hid/+; GBS-Gal4/UAS-GFP
	w/w; GMR-Hid/+; GBS-Gal4/UAS-DIAP-1::VENUS
	w/w; GMR-Hid/UAS-myc::Bruce; GBS-Gal4/+
Figure 5F (Top to Bottom)	w/w1118;; WP-Gal4/+
	w/w; UAS-myc::Bruce/+; WP-Gal4/+
	w/w; UAS-Bruce-RNAi/+; WP-Gal4/+
Figure 5G (Left to Right)	w/w1118;; WP-Gal4/+	Normalized to w1118/w1118
	w/w; UAS-p35/+; WP-Gal4/+	Normalized to w1118/w; UAS-p35/+
	w/w;; WP-Gal4/UAS-DroncDN::EGFP	Normalized to w1118/w;; UAS-DroncDN::EGFP/+
	w/w;; WP-Gal4/UAS-DIAP-1::VENUS	Normalized to w1118/w;; UAS-DIAP-1::VENUS/+
	w/w; UAS-myc::Bruce/+; WP-Gal4/+	Normalized to w1118/w; UAS-myc::Bruce/+
	w/w; UAS-Bruce-RNAi/+; WP-Gal4/+	Normalized to w1118/w; UAS-Bruce-RNAi/+
Figure 5H (Top to Bottom)	w/w; Engrailed-Gal4, UAS-GFP/+
	w/w; Engrailed-Gal4, UAS-GFP/UAS-myc::Bruce
	w/w; Engrailed-Gal4, UAS-GFP/UAS-Bruce-RNAi
Figure 5I (Left to Right)	w/w; Engrailed-Gal4, UAS-GFP/+
	w/w; Engrailed-Gal4, UAS-GFP/UAS-p35
	w/w; Engrailed-Gal4, UAS-GFP/+; UAS-DroncDN::EGFP/+
	w/w; Engrailed-Gal4, UAS-GFP/+; UAS-DIAP-1::VENUS/+
	w/w; Engrailed-Gal4, UAS-GFP/UAS-myc::Bruce
	w/w; Engrailed-Gal4, UAS-GFP/UAS-Bruce-RNAi
Figure 5J, K (Top to Bottom, Left to Right)	w/w1118;; WP-Gal4/+
	w/w;; WP-Gal4, UAS-InRDN/+
	w/w; UAS-Bruce-RNAi/+; WP-Gal4, UAS-InRDN/+
Figure 5 - figure supplement 1A (Left to Right)	w/w1118;; WP-Gal4/+	Normalized to w1118/w1118
	w/w;; WP-Gal4/UAS-Debcl-RNAi	Normalized to w1118/w;; UAS-Debcl-RNAi/+
	w/w;; WP-Gal4/UAS-Buffy-RNAi	Normalized to w1118/w;; UAS-Buffy-RNAi/+
