## Supplementary material for "Bruce suppresses autophagy-regulated caspase activity and wing tissue growth in *Drosophila*": Table S6

### Sheet: S6. MS settings
Method parameter	Value
Polarity	positive
Full MS
Microscans	1
Resolution	70000
Automatic gain control (AGC) target	3000000
Maximum ion time	60 ms
Scan range	400-1500 m/z
dd-MS2
Microscans	1
Resolution	17500
AGC target	100000
Maximum ion time	60 ms
Loop count	10
Isolation window	3.0 m/z
Fixed first mass	-
Normalized collision energy	28
dd settings
Intensity threshold	8300
Charge exclusion	unassigned, 1, 5 - 8, >8
Peptide match	preferred
Exclude isotopes	on
Dynamic exclusion	6.0 s
