## Supplementary material for "Bruce suppresses autophagy-regulated caspase activity and wing tissue growth in *Drosophila*": Table S7

### Sheet: S7. PD2.2 settings
Parameter	Value
Protein databse	Drosophila_melanogaster_uniprot-proteome_UP000000803.fasta
# of entries in the database	21029
Enzyme name	Trypsin (Full)
Static Modification	Methylthio/+45.988 Da (C)
N-terminal modification	Acetyl/+42.011 Da (N-terminus)
Variable modification	Oxidation/+15.995 Da (M)
Variable modification	GG/+114.043 Da (K)
Maximum missed cleavages	2
Min. peptide length	6
Max. peptide length	144
Precursor mass tolerance	10 ppm
Fragment mass tolerance	0.02 Da
Protein FDR (High)	0.01
